# A modular cloning toolkit for genome editing in plants

**DOI:** 10.1101/738021

**Authors:** Florian Hahn, Andrey Korolev, Laura Sanjurjo Loures, Vladimir Nekrasov

## Abstract

**Background:** CRISPR/Cas has recently become a widely used genome editing tool in various organisms, including plants. Applying CRISPR/Cas often requires delivering multiple expression units into plant and hence there is a need for a quick and easy cloning procedure. The modular cloning (MoClo), based on the Golden Gate (GG) method, has enabled development of cloning systems with standardised genetic parts, e.g. promoters, coding sequences or terminators, that can be easily interchanged and assembled into expression units, which in their own turn can be further assembled into higher order multigene constructs.

**Results:** Here we present an expanded cloning toolkit that contains ninety-nine modules encoding a variety of CRISPR/Cas-based nucleases and their corresponding guide RNA backbones. Among other components, the toolkit includes a number of promoters that allow expression of CRISPR/Cas nucleases (or any other coding sequences) and their guide RNAs in monocots and dicots. As part of the toolkit, we present a set of modules that enable quick and facile assembly of tRNA-sgRNA polycistronic units without a PCR step involved. We also demonstrate that our tRNA-sgRNA system is functional in wheat protoplasts.

**Conclusions:** We believe the presented CRISPR/Cas toolkit is a great resource that will contribute towards wider adoption of the CRISPR/Cas genome editing technology and modular cloning by researchers across the plant science community.
