## Supplementary material for "A modular cloning toolkit for genome editing in plants": Table S5

### Sheet: Sheet1
Vector name	GoldenGate Level	module type	Overhangs	Application	Description	Addgene ID	Bacterial resistance marker	notes	Design based on (Supplementary References)
pFH40	L0	Pro + 5'UTR	GGAG-AATG	Pol II promoter (monocots)	Switchgrass PvUBI1 promoter	125879	Spectinomycin		pMOD_B2312 (Cermak et al., 2017)
pFH41	L0	Pro + 5'UTR	GGAG-AATG	Pol II promoter (dicots)	Parsley UBI4-2 promoter	125880	Spectinomycin		pDE-Cas9 (Fauser et al., 2014)
pFH42	L0	Pro + 5'UTR	GGAG-AATG	Pol II promoter (monocots/dicots)	Cestrum Yellow Leaf Curling Virus CmYLCV promoter	125881	Spectinomycin		pMOD_C3003 (Cermak et al., 2017)
pFH56	L0	Pro + 5'UTR	GGAG-AATG	Pol II promoter (monocots)	Rice OsACT1 promoter	125882	Spectinomycin		pICSL11100 (Rey et al., 2018)
pFH57	L0	Pro + 5'UTR	GGAG-AATG	Pol II promoter (dicots)	Soybean GmUBI promoter	125883	Spectinomycin		pMOD_B2121 (Cermak et al., 2017)
pFH13	L0	CDS1	AATG-GCTT	SpCas9	SpCas9 (wheat codon optimized, version 1)	125798	Spectinomycin		pA9Cas9 (Wang et al., 2018)
pFH14	L0	CDS1	AATG-GCTT	SaCas9	SaCas9 (Arabidopsis codon optimized)	125799	Spectinomycin		pDE-Sa-Cas9 (Steinert et al., 2015)
pFH15	L0	CDS1	AATG-GCTT	StCas9	StCas9 (Arabidopsis codon optimized)	125800	Spectinomycin		pDE-St-Cas9 (Steinert et al., 2015)
pFH16	L0	CDS1	AATG-GCTT	FnCas12a (FnCpf1) (rice codon optimized)	FnCas12a (FnCpf1) (rice codon optimized)	125801	Spectinomycin		pPZP-FnCpf1-OsOpt (Endo et al., 2016)
pFH17	L0	CDS1	AATG-GCTT	LbCas12a (LbCpf1) (rice codon optimized)	LbCas12a (LbCpf1) (rice codon optimized)	125803	Spectinomycin		pYPQ230 (Tang et al., 2017)
pFH18	L0	CDS1	AATG-GCTT	SmCms1	SmCms1 (monocot codon optimized)	https://www.addgene.org/vector-database/10797/	Spectinomycin		SmCms1 (Begemann et al., 2017)
pFH19	L0	CDS1	AATG-GCTT	MiCms1	MiCms1 (monocot codon optimized)	https://www.addgene.org/vector-database/10798/	Spectinomycin		MiCms1 (Begemann et al., 2017)
pFH20	L0	CDS1	AATG-GCTT	ObCms1	ObCms1 (monocot codon optimized)	https://www.addgene.org/vector-database/10799/	Spectinomycin		ObCms1 (Begemann et al., 2017)
pFH21	L0	CDS1	AATG-GCTT	SuCms1	SuCms1 (monocot codon optimized)	https://www.addgene.org/vector-database/10800/	Spectinomycin		SuCms1 (Begemann et al., 2017)
pFH22	L0	CDS1	AATG-GCTT	xCas9 3.7	xCas9 3.7	125808	Spectinomycin		pEPOR0SP0011 (Raitskin et al., 2019)
pFH24	L0	CDS1	AATG-GCTT	SpCas9	SpCas9 (wheat codon optimized, version 2)	131763	Spectinomycin		pRRes226RRM.486 (Alison Huttly/Damiano Martignago, Rothamsted Research)
pFH25	L0	CDS1	AATG-GCTT	SpCas9	SpCas9 (wheat codon optimized, version 3)	131764	Spectinomycin		pENTR4:Wheat_live_Cas9_P2A_Histone_GFP (Keith Edwards, U. of Bristol)
pFH32	L0	CDS1	AATG-GCTT	SpCas9-NG	SpCas9-NG (human codon optimized)	125809	Spectinomycin		pX330-SpCas9-NG (Nishimasu et al., 2018)
pFH45	L0	CDS1	AATG-GCTT	ABE7.10 A-T -> G-C SpCas9-based base editor	ABE7.10 base editor (human codon optimized)	125810	Spectinomycin		pCMV-ABE7.10 (Gaudelli et al., 2017)
pFH46	L0	CDS1	AATG-GCTT	FnCas12a (FnCpf1) (human codon optimized)	FnCas12a (FnCpf1) (human codon optimized)	125811	Spectinomycin		pY004 (Zetsche et al., 2015)
pFH47	L0	CDS1	AATG-GCTT	LbCas12a (LbCpf1) (human codon optimized)	LbCas12a (LbCpf1) (human codon optimized)	125812	Spectinomycin		pY016 (Zetsche et al., 2015)
pFH48	L0	CDS1	AATG-GCTT	Csy4 RNA nuclease	Csy4	125813	Spectinomycin		pDirect_26H (Cermak et al., 2017)
pFH55	L0	CDS1	AATG-GCTT	nSpCas9-PmCDA C-G -> T-A base editor (monocots)	nCas9-PmCDA (Arabidopsis codon optimized)	125814	Spectinomycin		pDicAID_nCas9-PmCDA_NptII_Della (Shimatani et al., 2017)
pFH76	L0	CDS1	AATG-GCTT	ScCas9 (wheat codon optimized)	ScCas9 (wheat codon optimized)	125815	Spectinomycin		pScCas9 (Chatterjee et al., 2018)
pFH77	L0	CDS1	AATG-GCTT	Cas9 fused to an error-prone DNA polymearse	enCas9-PolI3M-TBD (wheat codon optimized)	125816	Spectinomycin		pEvolvR-enCas9-PolI3M-TBD (Halperin et al., 2018)
pFH79	L0	CDS1	AATG-GCTT	A3A-PBE C-G -> T-A SpCas9-based base editor (monocots)	A3A-PBE base editor (wheat codon optimized)	125818	Spectinomycin		A3A-PBE (Zong et al., 2018)
pFH91	L0	CDS1	AATG-GCTT	Coding Sequence with Stop codon	nScCas9 (nickase, wheat codon optimized)	125819	Spectinomycin		(Chatterjee et al., 2018)
pFH92	L0	CDS1	AATG-GCTT	ABE7.10 A-T -> G-C ScCas9 -based base editor	nScCas9-ABE7.10 (wheat codon optimized nScCas9, human codon optimized ABE7.10)	125820	Spectinomycin		(Chatterjee et al., 2018; Gaudelli et al., 2017)
pFH43	L0	3'UTR + Ter	GCTT-CGCT	Pol II Terminator (dicots)	Pea RbSC terminator	126020	Spectinomycin		pMOD_C3003 (Cermak et al., 2017)
pFH44	L0	3'UTR + Ter	GCTT-CGCT	Pol II Terminator (dicots)	Pea 3A terminator	126021	Spectinomycin		pDE-Cas9 (Fauser et al., 2014)
pFH31	L0		GGAG-AAGC	Pol III promoter (monocots)	Wheat TaU3 promoter	125884	Spectinomycin		pBUN421-GLM (Wang et al., 2018)
pFH33	L0		GGAG-AGCA	Pol III promoter (monocots)	Wheat TaU3 promoter with transcription Start A	125885	Spectinomycin		pBUN421-GLM (Wang et al., 2018)
pFH34	L0		GGAG-GATT	Pol III promoter (dicots)	Arabidopsis AtU6-26 promoter	126008	Spectinomycin		pFH6_new (Hahn et al., 2017a)
pFH35	L0		GGAG-ATTG	Pol III promoter (dicots)	Arabidopsis AtU6-26 promoter with transcription Start G	126009	Spectinomycin		pFH6_new (Hahn et al., 2017a)
pFH36	L0		GGAG-TGTT	Pol III promoter (monocots)	Rice OsU6-2 promoter	126010	Spectinomycin		pUC19_OsU6_SpCas9_sgRNA (Endo et al., 2016)
pFH37	L0		GGAG-GTTG	Pol III promoter (monocots)	Rice OsU6-2 promoter with transcription Start G	126011	Spectinomycin		pUC19_OsU6_SpCas9_sgRNA (Endo et al., 2016)
pFH38	L0		GGAG-TGGC	Pol III promoter (monocots)	Rice OsU3 promoter	126012	Spectinomycin		pPZP-FnCpf1-OsOpt (Endo et al., 2016)
pFH39	L0		GGAG-GGCA	Pol III promoter (monocots)	Rice OsU3 promoter with transcription Start A	126013	Spectinomycin		pPZP-FnCpf1-OsOpt (Endo et al., 2016)
pFH85	L0		AGCA-CGCT	gRNA backbone	classic sgRNA backbone for SpCas9	128198	Kanamycin	combine with pFH33 (TaU3 promoter)	pFH6_new (Hahn et al., 2017a)
pFH86	L0		AGCA-CGCT	gRNA backbone	improved sgRNA backbone for SpCas9	128199	Kanamycin	combine with pFH33 (TaU3 promoter)	(Dang et al., 2015)
pFH87	L0		AGCA-CGCT	gRNA backbone	sgRNA backbone for StCas9	128200	Kanamycin	combine with pFH33 (TaU3 promoter)	pEN_St_Chimera (Steinert et al., 2015)
pFH88	L0		AGCA-CGCT	gRNA backbone	sgRNA backbone for SaCas9	128201	Kanamycin	combine with pFH33 (TaU3 promoter)	pEN_Sa_Chimera (Steinert et al., 2015)
pFH89	L0		AGCA-CGCT	crRNA backbone	crRNA backbone for LbCas12a	128202	Kanamycin	combine with pFH33 (TaU3 promoter)	(Zetsche et al., 2015)
pFH90	L0		AGCA-CGCT	crRNA backbone	crRNA backbone for FnCas12a/Cms1 nucleases	128203	Kanamycin	combine with pFH33 (TaU3 promoter)	(Zetsche et al., 2015)
pFH99	L0		ATTG-CGCT	gRNA backbone	classic sgRNA backbone for SpCas9	128204	Kanamycin	combine with pFH35 (AtU6-26 promoter)	pFH6_new (Hahn et al., 2017a)
pFH100	L0		ATTG-CGCT	gRNA backbone	improved sgRNA backbone for SpCas9	128205	Kanamycin	combine with pFH35 (AtU6-26 promoter)	(Dang et al., 2015)
pFH101	L0		ATTG-CGCT	gRNA backbone	sgRNA backbone for StCas9	128206	Kanamycin	combine with pFH35 (AtU6-26 promoter)	pEN_St_Chimera (Steinert et al., 2015)
pFH102	L0		ATTG-CGCT	gRNA backbone	sgRNA backbone for SaCas9	128207	Kanamycin	combine with pFH35 (AtU6-26 promoter)	pEN_Sa_Chimera (Steinert et al., 2015)
pFH103	L0		ATTG-CGCT	crRNA backbone	crRNA backbone for LbCas12a	128208	Kanamycin	combine with pFH35 (AtU6-26 promoter)	(Zetsche et al., 2015)
pFH104	L0		ATTG-CGCT	crRNA backbone	crRNA backbone for FnCas12a/Cms1 nucleases	128209	Kanamycin	combine with pFH35 (AtU6-26 promoter)	(Zetsche et al., 2015)
pFH113	L0		AAGC-AAAT	tRNA-gRNA backbone	improved sgRNA backbone, Position 1	128210	Kanamycin	combine with pFH31 (TaU3 promoter)	(Dang et al., 2015)/(Xie et al., 2015)
pFH49	L0		GATT-AAAT	tRNA-gRNA backbone	improved sgRNA backbone, Position 1	128211	Kanamycin	combine with pFH34 (AtU6-26p)	(Dang et al., 2015)/(Xie et al., 2015)
pFH50	L0		TGTT-AAAT	tRNA-gRNA backbone	improved sgRNA backbone, Position 1	128212	Kanamycin	combine with pFH36 (OsU6-2 promoter)	(Dang et al., 2015)/(Xie et al., 2015)
pFH51	L0		TGGC-AAAT	tRNA-gRNA backbone	improved sgRNA backbone, Position 1	128213	Kanamycin	combine with pFH38 (OsU3 promoter)	(Dang et al., 2015)/(Xie et al., 2015)
pFH71	L0		CTTG-AAAT	tRNA-gRNA backbone	improved sgRNA backbone, Position 1	128214	Kanamycin	combine with pICSL90003 (TaU6 promoter) *	(Dang et al., 2015)/(Xie et al., 2015)
pAK002	L0		AAAT-AGTC	tRNA-gRNA backbone	improved sgRNA backbone, Position 2	128215	Kanamycin		(Dang et al., 2015)/(Xie et al., 2015)
pAK003	L0		AGTC-CAAC	tRNA-gRNA backbone	improved sgRNA backbone, Position 3	128216	Kanamycin		(Dang et al., 2015)/(Xie et al., 2015)
pAK004	L0		CAAC-GAAA	tRNA-gRNA backbone	improved sgRNA backbone, Position 4	128217	Kanamycin		(Dang et al., 2015)/(Xie et al., 2015)
pAK005	L0		GAAA-AGTG	tRNA-gRNA backbone	improved sgRNA backbone, Position 5	128218	Kanamycin		(Dang et al., 2015)/(Xie et al., 2015)
pAK006	L0		AGTG-CGCT	tRNA-gRNA backbone	improved sgRNA backbone, Position 6	128219	Kanamycin		(Dang et al., 2015)/(Xie et al., 2015)
pAK007	L0		AAGC-AAAT	tRNA-gRNA backbone	classic sgRNA backbone, Position 1	128220	Kanamycin	combine with pFH31 (TaU3 promoter)	(Mali et al., 2013)/(Xie et al., 2015)
pFH72	L0		GATT-AAAT	tRNA-gRNA backbone	classic sgRNA backbone, Position 1	128221	Kanamycin	combine with pFH34 (AtU6-26p)	(Mali et al., 2013)/(Xie et al., 2015)
pFH73	L0		TGTT-AAAT	tRNA-gRNA backbone	classic sgRNA backbone, Position 1	128222	Kanamycin	combine with pFH36 (OsU6-2 promoter)	(Mali et al., 2013)/(Xie et al., 2015)
pFH74	L0		TGGC-AAAT	tRNA-gRNA backbone	classic sgRNA backbone, Position 1	128223	Kanamycin	combine with pFH38 (OsU3 promoter)	(Mali et al., 2013)/(Xie et al., 2015)
pFH75	L0		CTTG-AAAT	tRNA-gRNA backbone	classic sgRNA backbone, Position 1	128224	Kanamycin	combine with pICSL90003 (TaU6 promoter) *	(Mali et al., 2013)/(Xie et al., 2015)
pAK008	L0		AAAT-AGTC	tRNA-gRNA backbone	classic sgRNA backbone, Position 2	128225	Kanamycin		(Mali et al., 2013)/(Xie et al., 2015)
pAK009	L0		AGTC-CAAC	tRNA-gRNA backbone	classic sgRNA backbone, Position 3	128226	Kanamycin		(Mali et al., 2013)/(Xie et al., 2015)
pAK010	L0		CAAC-GAAA	tRNA-gRNA backbone	classic sgRNA backbone, Position 4	128227	Kanamycin		(Mali et al., 2013)/(Xie et al., 2015)
pAK011	L0		GAAA-AGTG	tRNA-gRNA backbone	classic sgRNA backbone, Position 5	128228	Kanamycin		(Mali et al., 2013)/(Xie et al., 2015)
pAK012	L0		AGTG-CGCT	tRNA-gRNA backbone	classic sgRNA backbone, Position 6	128229	Kanamycin		(Mali et al., 2013)/(Xie et al., 2015)
pAK-EL-01	L0		AAAT-CGCT	Endlinker for tRNA-gRNA system	use for just 1 sgRNA in the tRNA-gRNA system	125760	Kanamycin
pAK-EL-02	L0		AGTC-CGCT	Endlinker for tRNA-gRNA system	use for just 2 sgRNAs in the tRNA-gRNA system	125761	Kanamycin
pAK-EL-03	L0		CAAC-CGCT	Endlinker for tRNA-gRNA system	use for just 3 sgRNAs in the tRNA-gRNA system	125762	Kanamycin
pAK-EL-04	L0		GAAA-CGCT	Endlinker for tRNA-gRNA system	use for just 4 sgRNAs in the tRNA-gRNA system	125763	Kanamycin
pAK-EL-05	L0		AGTG-CGCT	Endlinker for tRNA-gRNA system	use for just 5 sgRNAs in the tRNA-gRNA system	125764	Kanamycin
pFH23	L1	Transcription unit, Position 2	GCAA-ACTA	SpCas9 (monocots)	ZmUBIp::SpCas9 (wheat codon optimized, version 1):NOSt	128180	Carbenicillin
pFH52	L1	Transcription unit, Position 2	GCAA-ACTA	SpCas9 (dicots)	2x35Sp::SpCas9 (Arabidopsis codon optimized):NOSt	128181	Carbenicillin
pFH53	L1	Transcription unit, Position 2	GCAA-ACTA	SpCas9 (dicots)	2x35Sp::SpCas9 (Arabidopsis codon optimized):pea3At	128182	Carbenicillin
pFH54	L1	Transcription unit, Position 2	GCAA-ACTA	SpCas9 (dicots)	AtUBI10p::SpCas9 (Arabidopsis codon optimized):pea3At	128183	Carbenicillin
pFH58	L1	Transcription unit, Position 2	GCAA-ACTA	SaCas9 (dicots)	ZmUBIp::SaCas9 (Arabidopsis codon optimized):NOSt	128184	Carbenicillin
pFH59	L1	Transcription unit, Position 2	GCAA-ACTA	StCas9 (dicots)	ZmUBIp::StCas9 (Arabidopsis codon optimized):NOSt	128185	Carbenicillin
pFH60	L1	Transcription unit, Position 2	GCAA-ACTA	FnCas12a (FnCpf1) (monocots)	ZmUBIp::FnCas12a (rice codon optimized):NOSt	128186	Carbenicillin
pFH61	L1	Transcription unit, Position 2	GCAA-ACTA	LbCas12a (LbCpf1) (monocots)	ZmUBIp::LbCas12a (rice codon optimized):NOSt	128187	Carbenicillin
pFH62	L1	Transcription unit, Position 2	GCAA-ACTA	SmCms1 (monocots)	ZmUBIp::SmCms1 (monocot codon optimized):NOSt	https://www.addgene.org/vector-database/10801/	Carbenicillin
pFH63	L1	Transcription unit, Position 2	GCAA-ACTA	MiCms1 (monocots)	ZmUBIp::MiCms1 (monocot codon optimized):NOSt	https://www.addgene.org/vector-database/10802/	Carbenicillin
pFH64	L1	Transcription unit, Position 2	GCAA-ACTA	ObCms1 (monocots)	ZmUBIp::ObCms1 (monocot codon optimized):NOSt	https://www.addgene.org/vector-database/10803/	Carbenicillin
pFH65	L1	Transcription unit, Position 2	GCAA-ACTA	SuCms1 (monocots)	ZmUBIp::SuCms1 (monocot codon optimized):NOSt	https://www.addgene.org/vector-database/10804/	Carbenicillin
pFH66	L1	Transcription unit, Position 2	GCAA-ACTA	SpCas9 (monocots)	ZmUBIp::SpCas9 (wheat codon optimized, version 2):NOSt	131765	Carbenicillin
pFH67	L1	Transcription unit, Position 2	GCAA-ACTA	SpCas9 (monocots)	ZmUBIp::SpCas9 (wheat codon optimized, version 3):NOSt	131766	Carbenicillin
pFH68	L1	Transcription unit, Position 2	GCAA-ACTA	SpCas9-NG (monocots)	ZmUBIp::SpCas9-NG (human codon optimized):NOSt	128188	Carbenicillin
pFH69	L1	Transcription unit, Position 2	GCAA-ACTA	ABE7.10 A-T -> G-C SpCas9 -based base editor (monocots)	ZmUBIp::ABE7.10 base editor (human codon optimized):NOSt	128189	Carbenicillin
pFH70	L1	Transcription unit, Position 2	GCAA-ACTA	nSpCas9-PmCDA C-G -> T-A base editor (monocots)	ZmUBIp::nSpCas9-PmCDA (Arabidopsis codon optimized):NOSt	128190	Carbenicillin
pFH80	L1	Transcription unit, Position 2	GCAA-ACTA	xCas9 3.7 (monocots)	ZmUBIp::xCas9 3.7:NOSt	128191	Carbenicillin
pFH81	L1	Transcription unit, Position 2	GCAA-ACTA	ScCas9 (monocots)	ZmUBIp::ScCas9 (wheat codon optimized):NOSt	128192	Carbenicillin
pFH82	L1	Transcription unit, Position 2	GCAA-ACTA	Cas9 fused to an error-prone DNA polymearse	ZmUBIp::enCas9-PolI3M-TBD (wheat codon optimized):NOSt	128193	Carbenicillin
pFH84	L1	Transcription unit, Position 2	GCAA-ACTA	A3A-PBE C-G -> T-A SpCas9-based base editor (monocots)	ZmUBIp::A3A-PBE (wheat codon optimized):NOSt	128195	Carbenicillin
pFH93	L1	Transcription unit, Position 2	GCAA-ACTA	ABE7.10 A-T -> G-C ScCas9 -based base editor (monocots)	ZmUBIp::nScCas9-ABE7.10 (wheat/human codon optimized):NOSt	128196	Carbenicillin
pFH109	L1	Transcription unit, Position 2	GCAA-ACTA	ScCas9 nickase (monocots)	ZmUBIp::nScCas9 (wheat codon optimized):NOSt	128197	Carbenicillin
pFH114	L1	Transcription unit, Position 1	TGCC-GCAA	Basta in planta selectable marker (monocots)	ZmUBIp::BAR:NOSt	128408	Carbenicillin		pRRes1.111 (Alotaibi et al, 2018)
