## Supplementary material for "A modular cloning toolkit for genome editing in plants": Table S6

### Sheet: Sheet1
Plasmid ID	GG Level	Type of construct	Description	Addgene ID	Bacterial resistance marker	Reference
pICH47732	L1	Acceptor	Position 1, forward orientation	48000	Carbencillin	Weber et al. (2011)
pICH47742	L1	Acceptor	Position 2, forward orientation	48001	Carbencillin	Weber et al. (2011)
pICH47751	L1	Acceptor	Position 3, forward orientation	48002	Carbencillin	Weber et al. (2011)
pICH47761	L1	Acceptor	Position 4, forward orientation	48003	Carbencillin	Weber et al. (2011)
pICH47772	L1	Acceptor	Position 5, forward orientation	48004	Carbencillin	Weber et al. (2011)
pICH47781	L1	Acceptor	Position 6, forward orientation	48005	Carbencillin	Weber et al. (2011)
pICH47791	L1	Acceptor	Position 7, forward orientation	48006	Carbencillin	Weber et al. (2011)
pICSL4723	L2	Acceptor	backbone with LB/RB sites for Agrobacterium transformation	86172	Kanamycin	Castel et al. (2019)
pICH41722	Endlinker for assembling L2 constructs	Endlinker	Endlinker 1 for assembling 1 level one part into a level 2 acceptor	48016	Spectinomycin	Weber et al. (2011)
pICH41744	Endlinker for assembling L2 constructs	Endlinker	Endlinker 2 for assembling 2 level one parts into a level 2 acceptor	48017	Spectinomycin	Weber et al. (2011)
pICH41766	Endlinker for assembling L2 constructs	Endlinker	Endlinker 3 for assembling 3 level one parts into a level 2 acceptor	48018	Spectinomycin	Weber et al. (2011)
pICH41780	Endlinker for assembling L2 constructs	Endlinker	Endlinker 4 for assembling 4 level one parts into a level 2 acceptor	48019	Spectinomycin	Weber et al. (2011)
pICH41800	Endlinker for assembling L2 constructs	Endlinker	Endlinker 5 for assembling 5 level one parts into a level 2 acceptor	48020	Spectinomycin	Weber et al. (2011)
pICH41822	Endlinker for assembling L2 constructs	Endlinker	Endlinker 6 for assembling 6 level one parts into a level 2 acceptor	48021	Spectinomycin	Weber et al. (2011)
pICH50866	Endlinker for assembling L2 constructs	Endlinker	Endlinker 7 for assembling 7 level one parts into a level 2 acceptor	48022	Spectinomycin	Weber et al. (2011)
pISCL90003	L0	Pol III promoter for guide RNA expression in monocots	TaU6 promoter module (with transcription Start G)	68262	Spectinomycin	Lawrenson et al. (2015)
pICSL12015	L0	Pol II promoter for CDS expression in dicots	AtUBI10 promoter + 5'UTR module	117506	Spectinomycin	Castel et al. (2019)
pICSL12009	L0	Pol II promoter for CDS expression in monocots	ZmUBI promoter + 5'UTR module	68257	Spectinomycin	Lawrenson et al. (2015)
pICH51288	L0	Pol II promoter for CDS expression in dicots/monocots	2x35S promoter + 5'UTR module	50269	Spectinomycin	Engler et al. (2014)
pICSL90016	L0	Nuclease CDS module (Cas9) for dicots	Arabidopsis codon optimized SpCas9	117514	Spectinomycin	Castel et al. (2019)
pICH41421	L0	Pol II terminator (dicots/monocots)	NOSt + 3'UTR terminator module	50339	Spectinomycin	Engler et al. (2014)
pICSL11017	L1	in planta selectable marker (dicots/monocots)	Plant Basta resistance marker (NOSp::BAR:NOSt)	51145	Carbencillin	Castel et al. (2019)
pICSL11024	L1	in planta selectable marker (dicots/monocots)	Plant Kanamycin resistance marker (NOSp::NPTII:OCSt)	51144	Carbencillin	Brooks et al. (2014)
pICSL11059	L1	in planta selectable marker (dicots/monocots)	Plant Hygromycin resistance marker (35Sp::HPTII:35St)	68263	Carbencillin	Lawrenson et al. (2015)
pICSL11015	L1	in planta fluorescent marker (Arabidopsis)	Plant FastRed selection marker (pOLE1::OLE1-RFP:OLE1t)	117499	Carbencillin	Castel et al. (2019)
